# A stress-dependent TDP-43 SUMOylation program preserves neuronal function

**DOI:** 10.1101/2024.04.12.589206

**Authors:** Terry R. Suk, Caroline E. Part, Jenny L. Zhang, Trina T. Nguyen, Meghan M. Heer, Alejandro Caballero-Gómez, Veronica S. Grybas, Paul M. McKeever, Benjamin Nguyen, Steve M. Callaghan, John M. Woulfe, Janice Robertson, Maxime W.C. Rousseaux

**Author notes:** Authors contributed equally (Jenny L. Zhang, Trina T. Nguyen).

## Abstract

Amyotrophic Lateral Sclerosis (ALS) and Frontotemporal Dementia (FTD) are overwhelmingly linked to TDP-43 dysfunction. Mutations in TDP-43 are rare, indicating that the progressive accumulation of exogenous factors – such as cellular stressors – converge on TDP-43 to play a key role in disease pathogenesis. Post translational modifications such as SUMOylation play essential roles in response to such exogenous stressors. We therefore set out to understand how SUMOylation may regulate TDP-43 in health and disease. We find that TDP-43 is regulated dynamically via SUMOylation in response to cellular stressors. When this process is blocked *in vivo*, we note age-dependent TDP-43 pathology and sex-specific behavioral deficits linking TDP-43 SUMOylation with aging and disease. We further find that SUMOylation is correlated with human aging and disease states. Collectively, this work presents TDP-43 SUMOylation as an early physiological response to cellular stress, disruption of which may confer a risk for TDP-43 proteinopathy.
