## Supplementary material for "A stress-dependent TDP-43 SUMOylation program preserves neuronal function": Table S5

### Sheet: Antibodies
Antibody	Type	Species	Supplier	Catalog Number	Antibody	IF (Cells)	ICC (Tissue)	PLA	WB	IP
TDP-43	Primary	Rabbit	Protein Tech Group	10782-2-AP	TDP-43	1:500	1:500	1:750	1:2000	NA
HA	Primary	Mouse		In House	HA	NA	NA	NA	NA	10ug/sample
HA-Tag (C29F4)	Primary	Rabbit	Cell Signalling Technologies	3724S	HA-Tag (C29F4)	NA	NA	NA	1:500	NA
TDP-43 C-Terminal	Primary	Rabbit	Protein Tech Group	12892-1-AP	TDP-43 C-Terminal	1:500	1:500	NA	1:1000	NA
pTDP-43 (S409,410)	Primary	Rabbit	Protein Tech Group	22309-1-AP	pTDP-43 (S409,410)	NA	NA	NA	1:1000	NA
SUMO2 + 3 [8A2]	Primary	Mouse	Abcam	ab81371	SUMO2 + 3 [8A2]	1:500	1:500	1:500	1:500	NA
SUMO2	Primary	Rabbit	Invitrogen	PA5-109851	SUMO2	NA	NA	NA	1:500	NA
G3BP1	Primary	Mouse	Santa Cruz	sc-81940	G3BP1	1:1000	NA	NA	NA	NA
GFP	Primary	Mouse	Santa Cruz	sc-9996	GFP	NA	NA	NA	1:1000	NA
GFP	Primary	Rabbit	Abcam	ab6556	GFP	NA	NA	NA	1:1000	NA
eIF2a	Primary	Rabbit	Cell Signalling Technologies	9772S	eIF2a	NA	NA	NA	1:2000	NA
p*eIF2a (SER51)	Primary	Rabbit	Cell Signalling Technologies	3398S	p*eIF2a (SER51)	NA	NA	NA	1:500	NA
GAPDH	Primary	Mouse	Protein Tech Group	60004-1-IG	GAPDH	NA	NA	NA	1:50K	NA
MAP2	Primary	Chicken	Abcam	ab5392	MAP2	1:5000	NA	NA	NA	NA
AF488 (anti-Rabbit)	Secondary	Goat	ThermoFisher Scientific	A11008	AF488 (anti-Rabbit)	1:2000	1:2000	NA	NA	NA
AF488 (anti-Mouse)	Secondary	Goat	ThermoFisher Scientific	A11001	AF488 (anti-Mouse)	1:2000	1:2000	NA	NA	NA
AF568 (anti-Mouse)	Secondary	Donkey	ThermoFisher Scientific	A10037	AF568 (anti-Mouse)	1:2000	1:2000	NA	NA	NA
AF594 (anti-Rabbit)	Secondary	Goat	ThermoFisher Scientific	A11012	AF594 (anti-Rabbit)	1:2000	1:2000	NA	NA	NA
AF647 (anti-Chicken)	Secondary	Goat	ThermoFisher Scientific	A21449	AF647 (anti-Chicken)	1:2000	1:2000	NA	NA	NA
AF647 (anti-Rabbit)	Secondary	Donkey	ThermoFisher Scientific	A31573	AF647 (anti-Rabbit)	1:2000	1:2000	NA	NA	NA
anti-Mouse HRP	Secondary	Donkey	Jackson Immunoresearch	711-035-150	anti-Mouse HRP	1:2000	NA	NA	NA	NA
anti-Rabbit HRP	Secondary	Donkey	Jackson Immunoresearch	711-035-152	anti-Rabbit HRP	1:2000	NA	NA	NA	NA
anti-Mouse HRP (Light Chain Specific)	Secondary	Goat	Jackson Immunoresearch	115-035-174	anti-Mouse HRP (Light Chain Specific)	1:2000	NA	NA	NA	NA
anti-Rabbit HRP (Light Chain Specific)	Secondary	Mouse	Jackson Immunoresearch	211-032-171	anti-Rabbit HRP (Light Chain Specific)	1:2000	NA	NA	NA	NA
Duolink PLA PLUS - anti-Rabbit	Secondary	Donkey	Sigma Aldrich	DUO92002	Duolink PLA PLUS - anti-Rabbit	NA	NA	1:5	NA	NA
Duolink PLA MINUS - anti-Mouse	Secondary	Donkey	Sigma Aldrich	DUO92004	Duolink PLA MINUS - anti-Mouse	NA	NA	1:5	NA	NA
Bungarotoxin AF488 Conjugated	Primary	NA	Fisher Scientific	TLL75	Bungarotoxin AF488 Conjugated
Synaptic Vesicle Glycoprotein 2A (SV2)	Primary	Mouse	Developmental Studies Hybridoma Bank	SV2	Synaptic Vesicle Glycoprotein 2A (SV2)
Neurofilament M (NfM)	Primary	Mouse	Developmental Studies Hybridoma Bank	2H3	Neurofilament M (NfM)
ChAT	Primary	Goat	Sigma Aldrich	AB144	ChAT	NA	1/200	NA	NA	NA
NeuN	Primary	Mouse	Sigma Aldrich	MAB377	NeuN	NA	1/500	NA	NA	NA
GFAP	Primary	Mouse	Santa Cruz	sc-166458	GFAP	NA	1/500	NA	NA	NA
IBA1	Primary	Rabbit	Labchem-Wako	019-19741	IBA1	NA	1/500	NA	NA	NA
Ctip2	Primary	Mouse	Abcam	ab18465	Ctip2	NA	1/400	NA	NA	NA
Cux1	Primary	Rabbit	Protein Tech Group	11733-1-AP	Cux1	NA	1/400	NA	NA	NA
NF-M 2H3	Primary	Rat	Developmental Studies Hybridoma Bank	AB_531793	NF-M 2H3	NA	1/100	NA	NA	NA
SVG2A	Primary	Mouse	Developmental Studies Hybridoma Bank	AB_2315387	SVG2A	NA	1/250	NA	NA	NA
