## Supplementary material for "A stress-dependent TDP-43 SUMOylation program preserves neuronal function": Table S4

### Sheet: Primers
Primer Name	Application	Sequence
pL302-Adapter FWD	Cloning HA-SUMO2 into pL302	ggctgcaggtcgactctagaaagcttatggatgcctaccc
pL302-Adapter REV	Cloning HA-SUMO2 into pL302	tggctgcaggtcgactctagatgcatgctcgagtcaacct
TDP-43 K408R	Site Directed Mutagenesis	cagccagaagacctagaatccatgcttgagccaaa
TDP-43 Q331K	Site Directed Mutagenesis	ccccaactgctctttagtgctgcctgggc
TDP-43 K136R	Site Directed Mutagenesis	gttcttatggtgcaggtcaggaaagatcttaagactggt
K408R Genotyping FWD	TDP-43 K408R Mouse Genotyping	CCACCATTCTAAATCTACCTAACCTAATA
K408R Genotyping REV	TDP-43 K408R Mouse Genotyping	GGATCGGGCAGTGGTTTTA

### Sheet: Plasmids
Plasmids	Protein Expressed	Variant	Source
pcDNA3.1-HA-SUMO1	HA-SUMO1	NA	Addgene #48966
pcDNA3.1-HA-SUMO2	HA-SUMO2	NA	Addgene #48967
pcDNA3.1-HA-SUMO3	HA-SUMO3	NA	Addgene #17361
pL302 Backbone	NA	NA	Jacqueline Burré and Thomas Südhof
pL302-HA-SUMO2	HA-SUMO2	NA	This study
pEGFP-TDP-43 (WT)	TDP-43-EGFP	Wild Type	This study
pEGFP-TDP-43 (K136R)	TDP-43-EGFP	K136R	This study
pEGFP-TDP-43 (K408R)	TDP-43-EGFP	K408R	This study
pEGFP-TDP-43 (2KR)	TDP-43-EGFP	K136R, K408R	This study
pEGFP-TDP-43 (NLSmut)	TDP-43-EGFP	NLS mutant	This study
pEGFP-TDP-43 (4SA)	TDP-43-EGFP	S403A, S404A, S409A, S410A	This study
pEGFP-TDP-43 (4SD)	TDP-43-EGFP	S403D, S404D, S409D, S410D	This study
psPAX2	NA	NA	Addgene #12259
pMD2-G	NA	NA	Addgene #12260
