## Supplementary material for "A stress-dependent TDP-43 SUMOylation program preserves neuronal function": Table S3

### Sheet: PLA Experiments
Patient ID	Source	Type	Sex	Age	Pathological Diagnosis	Region	TDP-43 Pathology
S02471	Harvard BioBank	Affected	M	43	ALS	Superior Frontal Gyrus (BA9/46)	Not stated
S02650	Harvard BioBank	Affected	M	68	ALS	Superior Frontal Gyrus (BA9/46)	Not stated
S04139	Harvard BioBank	Affected	F	69	ALS	Superior Frontal Gyrus (BA9/46)	Yes
S08526	Harvard BioBank	Affected	M	54	ALS	Superior Frontal Gyrus (BA9/46)	Not stated
A14-101	UofT	Affected	F	67	ALS/FTLD-TDP	Orbitofrontal cortex	Yes
A14-88	UofT	Affected	M	74	ALS/FTLD-TDP	Orbitofrontal cortex	Yes
A15-07	UofT	Affected	F	59	ALS/FTLD-TDP	Orbitofrontal cortex	Yes
NP23-02	CHEO/uOttawa	Unaffected Control	F	74	Normal pressure hydrocephalus	Dorsolateral PFC (middle frontal gyrus)	No
NP23-03	CHEO/uOttawa	Unaffected Control	F	15	Normal	Dorsolateral PFC (middle frontal gyrus)	No
NP23-08	CHEO/uOttawa	Unaffected Control	M	90	Lewy body disease	Dorsolateral PFC (middle frontal gyrus)	No
NP23-14	CHEO/uOttawa	Unaffected Control	M	63	Cerebral amyloid angiopathy, small lymphocytic vasculitis	Dorsolateral PFC (middle frontal gyrus)	No
NP23-01	CHEO/uOttawa	Unaffected Control	M	68	Microangiopathy, old occipital infarct	Dorsolateral PFC (middle frontal gyrus)	No
S00057	Harvard BioBank	Unaffected Control	M	68	Unaffected	Superior Frontal Gyrus (BA9/46)	No
S09955	Harvard BioBank	Unaffected Control	F	66	Unaffected	Superior Frontal Gyrus (BA9/46)	No
S10700	Harvard BioBank	Unaffected Control	M	52	Unaffected	Superior Frontal Gyrus (BA9/46)	No
S11777	Harvard BioBank	Unaffected Control	M	44	First Degree Relative Schizophrenia	Superior Frontal Gyrus (BA9/46)	No

### Sheet: Aging Cohort
Patient ID	Age (Yrs)	Sex	Race	PMI (Hr)	Additional Information
4455	1.15748	Female	White	39	Subject was left unattended for about 5 minutes and was found in a swimming pool._x000D_ _x000D_ Neuropath report findings: Unremarkable infant brain._x000D_ Developmentally appropriate for the stated age._x000D_ _x000D_ Autopsy report findings: _x000D_ Heavy and wet lungs._x000D_ Scalp with 1/4 inch superficial contusion of left forehead._x000D_ No lethal trauma. _x000D_ No evidence of infectiou…
5113	36.222	Male	Black or African-American	20	Donor was a 36 year old balck male with a history of LVM. His recently started taking Lipitor. No history of drug, tobacco or ETOH abuse.
5182	86.0079	Male	White	23	Donor was found unresponsive at the bottom of the steps of his home. He was taken to the ER and pronounced. Donor had a history of heart diease and HBP.
5235	28.3606	Male	White	24	Donor was found unresponsive by his girlfriend. The evening before donor was consuming ETOH and smoking marijuana. Donor was a non-smoker and was not currently taking any medications.
5352	81.1276	Male	White	17	Donor was the driver of a MVA. No medical history available.
5391	8.45354	Male	White	12	Donor was an 8 year-old male who drowned in a river. Donor does not have any significant medical history and was not taking any medications.
5511	80.137	Female	White	10
5541	84.0835	Male	White	12	Medical Examiners Opinion:_x000D_ This 84 year old, white male, died of Atherosclerotic Cardiovascular Disease. Chronic Obstructive Pulmonary Disease and renal failure are contributing medical conditions. Abrasions of the forehead are consistant with collapse. The manner of death is NATURAL. The deceased had not been consuming alcoholic beverages prior to death. _x000D_ _x000D_ Pathologic diagnos…
5558	5.54646	Male	White	19	Donor has a medicla history of H1N1, seasonal allergies, and family history of arrhythmias. Pathologic Diagnoses concludes that due to the Anomalous Left Coronary Artery with Complications the subject had an anomalous left main coronary artery arising in right sinus wiht acute angle take-off and proximal course between aorta and pulmonary artery. Subject also had circumferential subendocardial ne…
5576	2.45354	Male	Black or African-American	25
5629	32.1228	Female	White	42	PATHOLOGIC DIAGNOSES: _x000D_ Along with acute bronchopneumonia, the decedent had a history of chronic diarrhea due to chronic loperamide use. Lastly deceased had cardiomegaly (heart weight 460 grams)_x000D_ _x000D_ MEDICAL EXAMINER'S OPINION:_x000D_ This 32 year old white female died of acute bronchopneumonia. A significant contributing condition was chronic Loperamide use. She had a history of …
5643	17.1937	Male	Black or African-American	14	Subject found on floor of home bleeding from his nose, unresponsive and not breathing._x000D_ _x000D_ PATHOLOGIC DIAGNOSES:_x000D_ Mild concentric left ventricular hypertrophy with focally thickened intramural coronary arteries. The heart also showed fragmentation of compact atrioventricular node with potential accessory conduction pathways. _x000D_ _x000D_ MEDICAL EXAMINERS OPINION:_x000D_ This …
5646	20.2646	Female	White	23	PATHOLOGIC DIAGNOSES: _x000D_ Due to reactive airway disease the decedent had hyper-inflated lungs with thick mucus plugs in the upper and lower airways, as well as inflammatory infiltration of bronchial walls with many eosinophils._x000D_ _x000D_ MEDICAL EXAMINERS OPINION:_x000D_ This 20 year old white female died of reactive airway disease consistent with Asthma. The manner of death is natural.…
5657	82.1685	Male	White	22	PATHOLOGIC DIAGNOSES: _x000D_ The factors that led to the hypertensive atherosclerotic cardiovascular disease are cardiomegaly (700 grams), left ventricular hypertrophy, left ventricular and left atrial dilatation, moderate to focally severe calcific coronary atherosclerosis, intra-plague hemorrhage of mid left anterior descending artery, remote transmural infarct of lateral left ventricle, nephr…
5708	0.245669	Female	Unknown	31	The following definitions are used for infant disorder names for cases with this notice:_x000D_ 1. “Unaffected Control” - If there is clear positional asphyxia or other identified cause._x000D_ 2. “Unaffected Control, Co-Sleeping; SUDI, Suspected”- Any case where there is someone else in bed, but no clear indication of asphyxia._x000D_ 3. “Unaffected Control, Unsafe Sleeping Conditions; SUDI, Sus…
5751	25.1528	Female	Black or African-American	24	Autopsy report findings: The decedent died of Occulusive Pulmonary Thromboemboli. The obesity is a contributing factor to death. The manner of death is natural._x000D_ _x000D_ Neuropath report findings: _x000D_ -Unremarkable adult brain. _x000D_
5762	39.2315	Female	White	19	Autopsy Findings: Subject died of Pulmonary Thromboembolism. Her past medical hx is significant for atherosclerotic cardiovascular disease (status post myocardial infarction and coronary artery bypass graft surgery) and diabetes mellitus. The manner of death is NATURAL. Postmortem toxicology testing for alcohol was negative, however postmortem toxicology for drugs was postive for promethazine._x0…
5822	18.5575	Female	Asian	39	Subject was found hanging at residence, no signs of foul play, drugs, or ETOH. Family mentioned no hx or mention of suicide._x000D_ _x000D_ Autopsy Findings: This 18-year-old female died of hanging. Investigation and autopsy findings indicate that the manner of death is suicide. The deceased had not been consuming alcoholic beverages prior to death. _x000D_ _x000D_ Toxicology Findings: the subjec…
5879	15.0236	Male	Black or African-American	18	Decedent was reportedly very upset when he was not allowed to play football at his school due to a sports related injury. He wrote a 2 page suicide note and sent a text to a friend advising him what he was going to do. The NOK found him hanging from a basketball hoop bracket by a belt. Decedent had no known prior suicidal ideations or attempts. _x000D_ _x000D_ Autopsy Findings:_x000D_ The 15-year…
5891	1.04409	Male	White	24	Neuropath report findings: No acute or traumatic lesions are identified. Unremarkable infant brain and spinal cord. _x000D_ _x000D_ Autopsy Report of Findings:_x000D_ This 12 month 28 day old infant died of Suden Infant Death Syndrome (SIDS). Investigation revealed that the infant was placed on his back in a playpen by a caregiver and found unresponsive several minutes later. An autopsy revealed …
5925	7.40315	Female	Black or African-American	30	Subject with hx of asthma had an asthma attack at home. No hx of seizures, fall, or trauma. No suspicious circumstances._x000D_ _x000D_ Autopsy Findings: This 7-year-old African American female died of Asthma. The manner of death is natural. Postmortem toxicological analysis was negative for drugs and alcohol.
5926	21.3827	Male	Black or African-American	27	Subject was found unresponsive in the bathroom @ work & could not be resusitated. Subject has a hx of social drinking and marijuana use. Neuropath report findings: _x000D_ No acute or traumatic lesions are identified. Unremarkable adult brain. Autopsy Findings: Subject is a 21-year-old black male with a hx of social drinking and marijuana use. Subject's family has a hx of heart disease and hypert…
5936	14.3843	Female	Black or African-American	23	Possible exacerbation of asthma. Subject was not feeling well earlier in day. Went to school, partcipated in gym class. Utilizaed inhaler twice in gym, because extremely SOB. Autopsy Findings: This 14-year-old adolescent female died of status asthmaticus. Reportedly, the decedent suffered from asthma and had an acute asthma attack while in the school gym. The treatment could not reverse her condi…
5947	0.28189	Male	White	11	The following definitions are used for infant disorder names for cases with this notice:_x000D_ 1. “Unaffected Control” - If there is clear positional asphyxia or other identified cause._x000D_ 2. “Unaffected Control, Co-Sleeping; SUDI, Suspected”- Any case where there is someone else in bed, but no clear indication of asphyxia._x000D_ 3. “Unaffected Control, Unsafe Sleeping Conditions; SUDI, Sus…
5977	6.39055	Female	White	22	Subject was involved in a house fire, taken to ER & pronounced. Subject has a hx of congenital diaphragmatic hernia-nissen fundification and gastric feeding tube, flu shot. Subject tested negative for HIV 1 AB test, HIV 2 Ab test, RPR Syphilis test, HCV Ab test, HBc Ab test, and HBs Ag Test._x000D_ _x000D_ Final Neuropathologic Diagnosis: unremarkable brain.
6032	4.08031	Male	White	25	4 year old died of head and neck injuries sustained as a rear seat passenger of a vehicle which left the roadway striking a tree head-on. The manner of death is accident. _x000D_ Neuropath report: _x000D_ Subarachnoid hemorrhage, right lateral frontal lobe_x000D_ Subarachnoid hemorrhage, ambient cistern
13019	23	F	W	15.3	NONE
13152	23	M	B	18.5	CONCUSSION NOS, TWO, AGE 18, MILD; MIGRAINE WITHOUT AURA, TWICE MONTHLY
13301	17	M	B	17.8	HEAD INJURY, AGE 11, WITHOUT COGNITIVE SEQUELAE OR BEHAVIORAL/PERSONALITY CHANGES
13323	24	F	W	25	NONE
13237	25	M	W	22.3	NONE
13260	30	F	W	12.9	NONE
13291	37	M	B	18	NONE
13344	33	F	W	12.1	NONE
13392	26	M	W	20.8	HEPATITIS C
13033	59	F	W	5.9	DIABETIC NEUROPATHY; BELL'S PALSY, AGE 28 WITH MILD RECURRENCE AGE 53; CEREBROVASCULAR ACCIDENT, ISCHEMIC LEFT THALAMIC, AGE 58. SUBARACHNOID HEMORRHAGE CONSISTENT WITH BFT.
13085	57	M	W	22.4	NONE
13114	54	F	B	13.7	NONE
13134	53	M	W	20.1	NONE
13250	49	F	W	11.3	NONE
13258	42	M	W	14.6	NONE
13302	46	M	W	12.4	NONE
13312	50	F	W	28.4	AMYLOID ANGIOPATHY IN FRONTAL LOBE & HIPPOCAMPUS BUT NOT BRAINSTEM.
13330	41	F	W	7.4	MIGRAINES
13353	47	M	B	23.4	NONE
13052	66	M	W	27.3	CARPAL TUNNEL SYNDROME. MILD ALZHEIMER'S DISEASE-RELATED PATHOLOGY. NOT UNEXPECTED IN PERSONS OF THIS AGE.
13091	63	M	W	25.9	SUBSTANTIA NIGRA ONE NEURON TAU+
13107	61	M	W	16.7	NONE
13122	68	F	B	26.5	NONE
13167	64	M	W	23.9	TAU AGGREGATES IN HIPPOCAMPAL NEURONS ARE ATYPICAL. PRESENT PRIMARILY IN CA1 AND CA2 BUT DO NOT EXTEND INTO SUBICULUM, AND NONE ARE IN ENTORHINAL CORTEX. H&E APPEARANCE OF NEURONS IS EOSINOPHILIC GRUMOUS DEGENERATION RATHER THAN THE BLUE, FIBRILLARY FLAME-SHAPED TANGLES NORMALLY SEEN. ETIOLOGY POSSIBLY RELATED TO CARDIAC HISTORY.
13184	63	M	W	19.2	PERIPHERAL NEUROPATHY, AGE 63, SECONDARY TO PREVIOUS BACK SURGERY. SINGLE NEURON IN SUBSTANTIA NIGRA HAD A TANGLE. SEVERAL NEUROPIL THREADS.
13232	65	M	W	23.9	ALPHA-SYNUCLEIN STAINING WAS MINIMAL. IN THE NIGRA THERE WERE ONLY SCATTERED THREAD-LIKE PROCESSES WITHOUT ANY DISTORTION. A SINGLE NEURON IN THE ENTORHINAL CORTEX WAS POSITIVE, AND THERE WERE FAR FEWER LEWY NEURITES THAN SEEN IN NIGRA. MILD AND UNLIKELY TO BE CLINICALLY SIGNIFICANT.
13387	60	M	W	11.3	NONE
13394	65	F	W	16.8	MODERATE NUMBERS OF NEURITIC PLAQUES BUT NO NEUROFIBRILLARY TANGLES. LIKELY NO OR ONLY MILD CHANGES IN COGNITION, CLINICALLY.
13428	64	M	W	9.2	CEREBRAL ARTERIAL ANEURYSM FIRST DOCUMENTED AGE 40; OBSTRUCTIVE SLEEP APNEA
