## Supplementary material for "A stress-dependent TDP-43 SUMOylation program preserves neuronal function": Table S1

### Sheet: Phylogeny Alignment
FASTA Info	FASTA Sequence
>sp|Q13148|TADBP_HUMAN TAR DNA-binding protein 43 OS=Homo sapiens OX=9606 GN=TARDBP PE=1 SV=1	MSEYIRVTEDENDEPIEIPSEDDGTVLLSTVTAQFPGACGLRYRNPVSQCMRGVRLVEGILHAPDAGWGNLVYVVNYPKDNKRKMDETDASSAVKVKRAVQKTSDLIVLGLPWKTTEQDLKEYFSTFGEVLMVQVKKDLKTGHSKGFGFVRFTEYETQVKVMSQRHMIDGRWCDCKLPNSKQSQDEPLRSRKVFVGRCTEDMTEDELREFFSQYGDVMDVFIPKPFRAFAFVTFADDQIAQSLCGEDLIIKGISVHISNAEPKHNSNRQLERSGRFGGNPGGFGNQGGFGNSRGGGAGLGNNQGSNMGGGMNFGAFSINPAMMAAAQAALQSSWGMMGMLASQQNQSGPSGNNQNQGNMQREPNQAFGSGNNSYSGSNSGAAIGWGSASNAGSGSGFNG…
>sp|Q921F2|TADBP_MOUSE TAR DNA-binding protein 43 OS=Mus musculus OX=10090 GN=Tardbp PE=1 SV=1	MSEYIRVTEDENDEPIEIPSEDDGTVLLSTVTAQFPGACGLRYRNPVSQCMRGVRLVEGILHAPDAGWGNLVYVVNYPKDNKRKMDETDASSAVKVKRAVQKTSDLIVLGLPWKTTEQDLKDYFSTFGEVLMVQVKKDLKTGHSKGFGFVRFTEYETQVKVMSQRHMIDGRWCDCKLPNSKQSPDEPLRSRKVFVGRCTEDMTAEELQQFFCQYGEVVDVFIPKPFRAFAFVTFADDKVAQSLCGEDLIIKGISVHISNAEPKHNSNRQLERSGRFGGNPGGFGNQGGFGNSRGGGAGLGNNQGGNMGGGMNFGAFSINPAMMAAAQAALQSSWGMMGMLASQQNQSGPSGNNQSQGSMQREPNQAFGSGNNSYSGSNSGAPLGWGSASNAGSGSGFNG…
>sp|D0VWM8|TADBP_CAEEL Tar DNA-binding protein homolog 1 OS=Caenorhabditis elegans OX=6239 GN=tdp-1 PE=1 SV=1	MADETPKVKTEPAAEVKSPLDEVKEIRKEAELTQTGSDEKKTTDPEFITVQDPNGDEPIELPTVDGVVLMTTLQASFPGATGLKYKNPKTGANRAVQVDPSGLKLIAPADGWENKTFFVIVAPQSERVRALSSADATSAKRRKVGSSDDSDSDDGRDGRSGRKRAVERDSQPVDLIVLGVDFKTTDECFQKYFEDIGTVVFCEIKRKSDGNSKGFGFVRMSSVGEQNKVLAIPQHMIDGRRCDVKVPDGRSLQDKQGRPSISRIFVGRLTDKVDEHQLRKVFGDEAKSYIETAVVTDVFIPKPFRGFAFVTLSSAEAAERIVSKGSLTVNGLSVGLSIAQPREENNQSVGPDYGLPAGYRNRRERDRPDRRPIQNEAPLPMPFVRPPQDYSYRQQNSPL…
>sp|Q28F51|TADBP_XENTR TAR DNA-binding protein 43 OS=Xenopus tropicalis OX=8364 GN=tardbp PE=2 SV=1	MEMEYIRVAEDENEEPMEIPSEDDGTVLLSTVTAQFPGACGLRYRNPVNQCMRGVRLVEGILHAPENGWGNLVYVVNYPKDNKRKMDETDASSAVKIKRAVTKTSDLIVLGLPWKTTEQDLKDYFSTFGEVIMVQVKKDAKTGHSKGFGFVRFADYETQVKVMSQRHMIDGRWCDCKLPNSKSPDEPMRSRKVFVGRCTEDMSAEELRQFFSQYGEVVDVFIPKPFRAFAFVTFADDQVAQSLCGEDLIIKGVSVHVSTAEPKHNNNRQLERGGRFPGPSFGNQGYPNSRPSSGALGNNQGGNMGGGGGMNFGAFSINPAMMAAAQAALQSSWGMMGMLASQQNQSGPQGSNQGQGNQQRDQPQSFGSNNSYGSNSGAIGWGSPNAGSGSGFNGGFSSS…
>sp|Q5ZLN5|TADBP_CHICK TAR DNA-binding protein 43 OS=Gallus gallus OX=9031 GN=TARDBP PE=2 SV=1	MSEYIRVTEDENDEPIEIPSEDDGTVLLSTVTAQFPGACGLRYRNPVSQCMWGVRLVEGILHAPEAGWGNLVYVVNYPKDNKRKMDETDASSAVKVKRAVQKTSDLIVLGLPWKTTEQDLKEYFSTFGEVLMVQVKKDIKTGHSKGFGFVRFTDYETQVKVMSQRHMIDGRWCDCKLPNSKQSPDEPLRSRKVFVGRCTEDMTADELQQFFAQYGEVVDVFIPKPFRAFAFVTFADDQVAQSLCGEDLIIKGISVHISNAEPKHNSNRQLERGGRFGGNPGGFGNQGGFGNSRGGGGGLGNNQGSNMGGGMNFGAFSINPAMMAAAQAALQSSWGMMGMLASQQNQSGPSGNNQPQGNMQREQNQGFSSGNNSYGGSNSGAAIGWGSASNAGSSSGFNG…
>tr|Q9W1I0|Q9W1I0_DROME TAR DNA-binding protein-43 homolog, isoform A OS=Drosophila melanogaster OX=7227 GN=TBPH PE=1 SV=2	MDFVQVSEEEGDEPIELPAEEDGTLLLSTLQAQFPGSCGLKYRNLDTKAVRGVRSNEGRLFPPSVESGWGEYAYFCVFPKENKRKSDDNLENSTAKTKRIETRLRCTDLIVLGLPWKTTEESLREYFETYGEVLMAQIKKDTKSGQSKGFGFVRFGSYDAQMRVLTNRHLIDGRWCEVKVPNSKGMGHQVPCKVFVGRCTEDINSDDLREYFSKFGEVTDVFIPRPFRAFSFVTFLDPDVAQSLCGEDHIIKGVSVHVSNAAPKAEQNRNQQVQSYNYNSANSFGMHSYHPQGNHMNPGRNGHHRGRQFSILDGSERGPQQCQQLWWTEGAE

### Sheet: OrthoDB Sequences
Sequence IDs	Description [Species]
XP_040591023.1	TAR DNA-binding protein 43 isoform X1 [Mesocricetus auratus]
XP_040286164.1	TAR DNA-binding protein 43 isoform X1 [Bufo bufo]
XP_040182304.1	TAR DNA-binding protein 43 isoform X1 [Rana temporaria]
XP_037737090.1	TAR DNA-binding protein 43 [Chelonia mydas]
XP_037540170.1	TAR DNA binding protein, like isoform X1 [Nematolebias whitei]
XP_036844158.1	TAR DNA binding protein, like isoform X1 [Oncorhynchus mykiss]
XP_035413506.1	TAR DNA-binding protein 43 [Cygnus atratus]
XP_035200490.1	TAR DNA-binding protein 43 [Oxyura jamaicensis]
XP_034976932.1	TAR DNA-binding protein 43 isoform X1 [Zootoca vivipara]
XP_034875703.1	TAR DNA-binding protein 43 [Mirounga leonina]
XP_034609589.1	TAR DNA-binding protein 43 [Trachemys scripta elegans]
XP_034359998.1	TAR DNA-binding protein 43 isoform X1 [Arvicanthis niloticus]
XP_034286102.1	TAR DNA-binding protein 43 isoform X1 [Pantherophis guttatus]
XP_033777961.1	TAR DNA-binding protein 43 [Geotrypetes seraphini]
XP_033084292.1	TAR DNA-binding protein 43 [Trachypithecus francoisi]
XP_033012083.1	TAR DNA-binding protein 43 isoform X8 [Lacerta agilis]
XP_032969728.1	TAR DNA-binding protein 43 [Rhinolophus ferrumequinum]
XP_032863521.1	TAR DNA-binding protein 43 [Tyto alba]
XP_032750500.1	TAR DNA-binding protein 43 isoform X1 [Rattus rattus]
XP_032719279.1	TAR DNA-binding protein 43 [Lontra canadensis]
XP_032631335.1	TAR DNA-binding protein 43 [Chelonoidis abingdonii]
XP_032614791.1	TAR DNA-binding protein 43 [Hylobates moloch]
XP_032564953.1	TAR DNA-binding protein 43 isoform X1 [Chiroxiphia lanceolata]
XP_032498023.1	TAR DNA-binding protein 43 [Phocoena sinus]
XP_032428204.1	LOW QUALITY PROTEIN: TAR DNA-binding protein 43 [Xiphophorus hellerii]
XP_032377430.1	TAR DNA-binding protein 43 isoform X1 [Etheostoma spectabile]
XP_032249640.1	TAR DNA-binding protein 43 [Phoca vitulina]
XP_032217600.1	TAR DNA-binding protein 43 [Mustela erminea]
XP_032156260.1	TAR DNA-binding protein 43 [Sapajus apella]
XP_032087886.1	TAR DNA-binding protein 43 [Thamnophis elegans]
XP_032057422.1	TAR DNA-binding protein 43 [Aythya fuligula]
XP_031987432.1	TAR DNA-binding protein 43 [Corvus moneduloides]
XP_031818735.1	TAR DNA-binding protein 43 [Sarcophilus harrisii]
XP_031700153.1	TAR DNA-binding protein 43 [Anarrhichthys ocellatus]
XP_031650076.1	TAR DNA-binding protein 43 isoform X1 [Oncorhynchus kisutch]
XP_031582282.1	TAR DNA binding protein, like [Oreochromis aureus]
XP_031469347.1	TAR DNA-binding protein 43 [Phasianus colchicus]
XP_031362533.1	TAR DNA-binding protein 43 [Lonchura striata domestica]
XP_031235325.1	TAR DNA-binding protein 43 isoform X1 [Mastomys coucha]
XP_031142233.1	TAR DNA binding protein, like isoform X1 [Sander lucioperca]
XP_030886249.1	TAR DNA-binding protein 43 [Leptonychotes weddellii]
XP_030871508.1	TAR DNA-binding protein 43 [Gorilla gorilla gorilla]
XP_030819717.1	TAR DNA-binding protein 43 [Camarhynchus parvulus]
XP_030734477.1	TAR DNA-binding protein 43 [Globicephala melas]
XP_030624812.1	TAR DNA-binding protein 43 isoform X1 [Chanos chanos]
XP_030589422.1	TAR DNA-binding protein 43 isoform X1 [Archocentrus centrarchus]
XP_030393254.1	TAR DNA-binding protein 43 [Gopherus evgoodei]
XP_030363583.1	TAR DNA-binding protein 43 [Strigops habroptila]
XP_030319352.1	TAR DNA-binding protein 43 [Calypte anna]
XP_030279102.1	TAR DNA-binding protein 43 isoform X1 [Sparus aurata]
XP_030214466.1	TAR DNA-binding protein 43 isoform X1 [Gadus morhua]
XP_030042133.1	TAR DNA-binding protein 43 [Microcaecilia unicolor]
XP_029994224.1	TAR DNA-binding protein 43 isoform X1 [Sphaeramia orbicularis]
XP_029974269.1	TAR DNA-binding protein 43 isoform X1 [Salarias fasciatus]
XP_029911201.1	TAR DNA-binding protein 43 isoform X1 [Myripristis murdjan]
XP_029802346.1	TAR DNA-binding protein 43 [Suricata suricatta]
XP_029575287.1	TAR DNA-binding protein 43 isoform X1 [Salmo trutta]
XP_029520406.1	TAR DNA-binding protein 43 isoform X1 [Oncorhynchus nerka]
XP_029434480.1	TAR DNA-binding protein 43 [Rhinatrema bivittatum]
XP_029418642.1	TAR DNA-binding protein 43 isoform X1 [Nannospalax galili]
XP_029362102.1	TAR DNA-binding protein 43 [Echeneis naucrates]
XP_029291571.1	TAR DNA-binding protein 43 [Cottoperca gobio]
XP_029105635.1	TAR DNA-binding protein 43 isoform X1 [Scleropages formosus]
XP_029084079.1	TAR DNA-binding protein 43 [Monodon monoceros]
XP_029012817.1	TAR DNA binding protein, like isoform X1 [Betta splendens]
XP_028850712.1	TAR DNA-binding protein 43 isoform X1 [Denticeps clupeoides]
XP_028613806.1	TAR DNA-binding protein 43 isoform X1 [Grammomys surdaster]
XP_028596505.1	TAR DNA-binding protein 43 isoform X1 [Podarcis muralis]
XP_028439472.1	TAR DNA-binding protein 43 isoform X1 [Perca flavescens]
XP_028308554.1	TAR DNA-binding protein 43 isoform X1 [Gouania willdenowi]
XP_028266359.1	TAR DNA-binding protein 43 [Parambassis ranga]
XP_028016632.1	TAR DNA-binding protein 43 [Eptesicus fuscus]
XP_027964067.1	TAR DNA-binding protein 43 [Eumetopias jubatus]
XP_027873602.1	TAR DNA-binding protein 43 isoform X1 [Xiphophorus couchianus]
XP_027803211.1	TAR DNA-binding protein 43 isoform X1 [Marmota flaviventris]
XP_027738325.1	TAR DNA-binding protein 43 isoform X1 [Empidonax traillii]
XP_027699650.1	TAR DNA-binding protein 43 isoform X1 [Vombatus ursinus]
XP_027558748.1	TAR DNA-binding protein 43 isoform X1 [Neopelma chrysocephalum]
XP_027513959.1	TAR DNA-binding protein 43 isoform X1 [Corapipo altera]
XP_027420725.1	TAR DNA-binding protein 43 [Bos indicus x Bos taurus]
XP_027254031.1	TAR DNA-binding protein 43 isoform X7 [Cricetulus griseus]
XP_027026187.1	TAR DNA-binding protein 43 isoform X1 [Tachysurus fulvidraco]
XP_026966001.1	TAR DNA-binding protein 43 [Lagenorhynchus obliquidens]
XP_026916233.1	TAR DNA-binding protein 43 [Acinonyx jubatus]
XP_026872111.1	TAR DNA binding protein, like isoform X1 [Electrophorus electricus]
XP_026776587.1	TAR DNA binding protein, like isoform X1 [Pangasianodon hypophthalmus]
XP_026718574.1	TAR DNA-binding protein 43 [Athene cunicularia]
XP_026571643.1	TAR DNA-binding protein 43 isoform X1 [Pseudonaja textilis]
XP_026540195.1	TAR DNA-binding protein 43 isoform X1 [Notechis scutatus]
XP_026375644.1	TAR DNA-binding protein 43 [Ursus arctos horribilis]
XP_026253645.1	TAR DNA-binding protein 43 isoform X1 [Urocitellus parryii]
XP_026223494.1	TAR DNA binding protein, like isoform X1 [Anabas testudineus]
XP_026188281.1	TAR DNA-binding protein 43 isoform X1 [Mastacembelus armatus]
XP_026055834.1	TAR DNA-binding protein 43-like isoform X1 [Carassius auratus]
XP_026009533.1	TAR DNA-binding protein 43 [Astatotilapia calliptera]
XP_025951295.1	TAR DNA-binding protein 43 [Dromaius novaehollandiae]
XP_025929819.1	TAR DNA-binding protein 43 [Apteryx rowi]
XP_025909387.1	TAR DNA-binding protein 43 [Nothoprocta perdicaria]
XP_025867694.1	TAR DNA-binding protein 43 isoform X1 [Vulpes vulpes]
XP_025790603.1	TAR DNA-binding protein 43 isoform X1 [Puma concolor]
XP_025711926.1	TAR DNA-binding protein 43 [Callorhinus ursinus]
XP_024605538.1	TAR DNA-binding protein 43 [Neophocaena asiaeorientalis asiaeorientalis]
XP_024409988.1	TAR DNA-binding protein 43 [Desmodus rotundus]
XP_024148190.1	TAR DNA binding protein, like isoform X1 [Oryzias melastigma]
XP_024066323.1	TAR DNA-binding protein 43 [Terrapene carolina triunguis]
XP_023981381.1	TAR DNA-binding protein 43 [Physeter catodon]
XP_023846921.1	TAR DNA-binding protein 43 isoform X1 [Salvelinus alpinus]
XP_023812294.1	TAR DNA-binding protein 43 isoform X1 [Oryzias latipes]
XP_023796357.1	TAR DNA-binding protein 43 [Cyanistes caeruleus]
XP_023649459.1	TAR DNA-binding protein 43 [Paramormyrops kingsleyae]
XP_023441553.1	TAR DNA-binding protein 43 [Dasypus novemcinctus]
XP_023283264.1	TAR DNA-binding protein 43 isoform X1 [Seriola lalandi dorsalis]
XP_023133066.1	TAR DNA binding protein, like isoform X1 [Amphiprion ocellaris]
XP_023047708.1	TAR DNA-binding protein 43 [Piliocolobus tephrosceles]
XP_022597432.1	TAR DNA-binding protein 43 [Seriola dumerili]
XP_022454159.1	TAR DNA-binding protein 43 [Delphinapterus leucas]
XP_022062399.1	TAR DNA-binding protein 43 isoform X1 [Acanthochromis polyacanthus]
XP_021539713.1	TAR DNA-binding protein 43 [Neomonachus schauinslandi]
XP_021525521.1	TAR DNA-binding protein 43 [Aotus nancymaae]
XP_021491874.1	TAR DNA-binding protein 43 [Meriones unguiculatus]
XP_021325436.1	TAR DNA-binding protein 43 isoform X1 [Danio rerio]
XP_021273183.1	TAR DNA-binding protein 43 [Numida meleagris]
XP_021137424.1	LOW QUALITY PROTEIN: TAR DNA-binding protein 43 [Columba livia]
XP_021056372.1	TAR DNA-binding protein 43 isoform X1 [Mus pahari]
XP_021015166.1	TAR DNA-binding protein 43 isoform X1 [Mus caroli]
XP_020950991.1	TAR DNA-binding protein 43 [Sus scrofa]
XP_020829676.1	TAR DNA-binding protein 43 isoform X1 [Phascolarctos cinereus]
XP_020785282.1	TAR DNA-binding protein 43 [Boleophthalmus pectinirostris]
XP_020747304.1	TAR DNA-binding protein 43 [Odocoileus virginianus texanus]
XP_020637841.1	TAR DNA-binding protein 43 isoform X1 [Pogona vitticeps]
XP_020487960.1	TAR DNA-binding protein 43 isoform X1 [Labrus bergylta]
XP_020475704.1	LOW QUALITY PROTEIN: TAR DNA-binding protein 43 [Monopterus albus]
XP_020368529.1	TAR DNA-binding protein 43 [Rhincodon typus]
XP_020024185.1	LOW QUALITY PROTEIN: TAR DNA-binding protein 43 [Castor canadensis]
XP_019944761.1	PREDICTED: TAR DNA-binding protein 43 isoform X1 [Paralichthys olivaceus]
XP_019831874.1	PREDICTED: TAR DNA-binding protein 43 [Bos indicus]
XP_019786443.1	TAR DNA-binding protein 43 [Tursiops truncatus]
XP_019743546.1	PREDICTED: TAR DNA-binding protein 43 isoform X1 [Hippocampus comes]
XP_019658830.1	TAR DNA-binding protein 43 [Ailuropoda melanoleuca]
XP_019495359.1	PREDICTED: TAR DNA-binding protein 43 [Hipposideros armiger]
XP_019397226.1	PREDICTED: TAR DNA-binding protein 43 [Crocodylus porosus]
XP_019367288.1	PREDICTED: TAR DNA-binding protein 43 [Gavialis gangeticus]
XP_019316912.1	PREDICTED: TAR DNA-binding protein 43 [Panthera pardus]
XP_019109726.1	TAR DNA-binding protein 43 [Larimichthys crocea]
XP_018933657.1	PREDICTED: TAR DNA-binding protein 43 isoform X1 [Cyprinus carpio]
XP_018521371.1	PREDICTED: TAR DNA-binding protein 43 isoform X1 [Lates calcarifer]
XP_018414536.1	PREDICTED: TAR DNA-binding protein 43 isoform X1 [Nanorana parkeri]
XP_017812627.1	TAR DNA-binding protein 43 [Papio anubis]
XP_017743513.1	PREDICTED: TAR DNA-binding protein 43 [Rhinopithecus bieti]
XP_017681279.1	PREDICTED: TAR DNA-binding protein 43 isoform X1 [Lepidothrix coronata]
XP_017563736.1	TAR DNA binding protein, like isoform X1 [Pygocentrus nattereri]
XP_017342934.1	TAR DNA binding protein, like isoform X1 [Ictalurus punctatus]
XP_017273261.1	TAR DNA binding protein, like isoform X1 [Kryptolebias marmoratus]
XP_016809429.1	TAR DNA-binding protein 43 [Pan troglodytes]
XP_016368681.1	PREDICTED: TAR DNA-binding protein 43-like isoform X1 [Sinocyclocheilus rhinocerous]
XP_016333821.1	PREDICTED: TAR DNA-binding protein 43-like isoform X1 [Sinocyclocheilus anshuiensis]
XP_016073382.1	PREDICTED: TAR DNA-binding protein 43 [Miniopterus natalensis]
XP_015823124.1	PREDICTED: TAR DNA-binding protein 43 isoform X1 [Nothobranchius furzeri]
XP_015737917.1	TAR DNA-binding protein 43 [Coturnix japonica]
XP_015680330.1	TAR DNA-binding protein 43 isoform X1 [Protobothrops mucrosquamatus]
XP_015503891.1	TAR DNA-binding protein 43 [Parus major]
XP_015391342.1	PREDICTED: TAR DNA-binding protein 43 [Panthera tigris altaica]
XP_015356888.1	PREDICTED: TAR DNA-binding protein 43 isoform X1 [Marmota marmota marmota]
XP_015298192.1	TAR DNA-binding protein 43 isoform X1 [Macaca fascicularis]
XP_015283314.1	PREDICTED: TAR DNA-binding protein 43 isoform X1 [Gekko japonicus]
XP_015233658.1	PREDICTED: TAR DNA-binding protein 43 isoform X1 [Cyprinodon variegatus]
XP_015006675.1	TAR DNA-binding protein 43 [Macaca mulatta]
XP_014881509.1	PREDICTED: TAR DNA-binding protein 43 isoform X1 [Poecilia latipinna]
XP_014864795.1	PREDICTED: TAR DNA-binding protein 43 isoform X1 [Poecilia mexicana]
XP_014796932.1	PREDICTED: TAR DNA-binding protein 43 [Calidris pugnax]
XP_014747381.1	PREDICTED: TAR DNA-binding protein 43 [Sturnus vulgaris]
XP_014705299.1	TAR DNA-binding protein 43 isoform X1 [Equus asinus]
XP_014442062.1	TAR DNA-binding protein 43 isoform X1 [Tupaia chinensis]
XP_014400969.1	PREDICTED: TAR DNA-binding protein 43 [Myotis brandtii]
XP_014001284.1	TAR DNA binding protein, like isoform X2 [Salmo salar]
XP_013920884.1	PREDICTED: TAR DNA-binding protein 43 isoform X1 [Thamnophis sirtalis]
XP_013795490.1	PREDICTED: TAR DNA-binding protein 43 [Apteryx mantelli mantelli]
XP_013043413.1	PREDICTED: TAR DNA-binding protein 43 isoform X1 [Anser cygnoides domesticus]
XP_012889627.1	PREDICTED: TAR DNA-binding protein 43 isoform X1 [Dipodomys ordii]
XP_012821726.1	TAR DNA-binding protein 43 isoform X1 [Xenopus tropicalis]
XP_012728919.1	TAR DNA binding protein, like isoform X1 [Fundulus heteroclitus]
XP_012662760.1	TAR DNA-binding protein 43 isoform X2 [Otolemur garnettii]
XP_012646861.1	LOW QUALITY PROTEIN: TAR DNA-binding protein 43 [Microcebus murinus]
XP_012518019.1	PREDICTED: TAR DNA-binding protein 43 [Propithecus coquereli]
XP_012389434.1	TAR DNA-binding protein 43 [Orcinus orca]
XP_011904770.1	PREDICTED: LOW QUALITY PROTEIN: TAR DNA-binding protein 43 [Cercocebus atys]
XP_011852000.1	PREDICTED: TAR DNA-binding protein 43 [Mandrillus leucophaeus]
XP_011791191.1	PREDICTED: TAR DNA-binding protein 43 isoform X1 [Colobus angolensis palliatus]
XP_011725084.1	TAR DNA-binding protein 43 [Macaca nemestrina]
XP_011620296.1	TAR DNA-binding protein 43 isoform X1 [Takifugu rubripes]
XP_011361869.1	TAR DNA-binding protein 43 [Pteropus vampyrus]
XP_010999123.1	TAR DNA-binding protein 43 [Camelus dromedarius]
XP_010955855.1	TAR DNA-binding protein 43 [Camelus bactrianus]
XP_010890077.1	TAR DNA binding protein, like isoform X1 [Esox lucius]
XP_010848204.1	PREDICTED: TAR DNA-binding protein 43 [Bison bison bison]
XP_010779476.1	PREDICTED: TAR DNA-binding protein 43 isoform X1 [Notothenia coriiceps]
XP_010626414.1	TAR DNA-binding protein 43 isoform X1 [Fukomys damarensis]
XP_010575630.1	PREDICTED: TAR DNA-binding protein 43 [Haliaeetus leucocephalus]
XP_010351829.1	TAR DNA-binding protein 43 [Rhinopithecus roxellana]
XP_010309494.1	PREDICTED: TAR DNA-binding protein 43 [Balearica regulorum gibbericeps]
XP_010280023.1	PREDICTED: TAR DNA-binding protein 43 [Phaethon lepturus]
XP_010213701.1	PREDICTED: TAR DNA-binding protein 43 [Tinamus guttatus]
XP_010206866.1	PREDICTED: TAR DNA-binding protein 43, partial [Colius striatus]
XP_010181535.1	PREDICTED: TAR DNA-binding protein 43 [Mesitornis unicolor]
XP_010176664.1	TAR DNA-binding protein 43 [Antrostomus carolinensis]
XP_010145622.1	PREDICTED: LOW QUALITY PROTEIN: TAR DNA-binding protein 43 [Eurypyga helias]
XP_010133825.1	PREDICTED: TAR DNA-binding protein 43 [Buceros rhinoceros silvestris]
XP_010127246.1	PREDICTED: TAR DNA-binding protein 43 [Chlamydotis macqueenii]
XP_010081962.1	PREDICTED: TAR DNA-binding protein 43 [Pterocles gutturalis]
XP_010010674.1	PREDICTED: LOW QUALITY PROTEIN: TAR DNA-binding protein 43 [Nestor notabilis]
XP_010003442.1	PREDICTED: TAR DNA-binding protein 43 [Chaetura pelagica]
XP_009987253.1	PREDICTED: LOW QUALITY PROTEIN: TAR DNA-binding protein 43 [Tauraco erythrolophus]
XP_009949896.1	PREDICTED: TAR DNA-binding protein 43 [Leptosomus discolor]
XP_009936529.1	PREDICTED: TAR DNA-binding protein 43 [Opisthocomus hoazin]
XP_009925514.1	PREDICTED: TAR DNA-binding protein 43 [Haliaeetus albicilla]
XP_009905061.1	PREDICTED: TAR DNA-binding protein 43 [Dryobates pubescens]
XP_009887856.1	PREDICTED: TAR DNA-binding protein 43 [Charadrius vociferus]
XP_009865615.1	PREDICTED: TAR DNA-binding protein 43 [Apaloderma vittatum]
XP_009811292.1	PREDICTED: TAR DNA-binding protein 43 [Gavia stellata]
XP_009693175.1	PREDICTED: TAR DNA-binding protein 43 [Cariama cristata]
XP_009669743.1	PREDICTED: TAR DNA-binding protein 43 [Struthio camelus australis]
XP_009585979.1	PREDICTED: TAR DNA-binding protein 43 [Fulmarus glacialis]
XP_009560645.1	PREDICTED: TAR DNA-binding protein 43 [Cuculus canorus]
XP_009511190.1	PREDICTED: TAR DNA-binding protein 43 [Phalacrocorax carbo]
XP_009483604.1	PREDICTED: TAR DNA-binding protein 43 [Pelecanus crispus]
XP_009459217.1	PREDICTED: TAR DNA-binding protein 43 [Nipponia nippon]
XP_009323486.1	PREDICTED: TAR DNA-binding protein 43 [Pygoscelis adeliae]
XP_009287903.1	PREDICTED: TAR DNA-binding protein 43 [Aptenodytes forsteri]
XP_009093759.1	TAR DNA-binding protein 43 [Serinus canaria]
XP_009076129.1	PREDICTED: TAR DNA-binding protein 43, partial [Acanthisitta chloris]
XP_008943559.1	PREDICTED: TAR DNA-binding protein 43 [Merops nubicus]
XP_008926966.2	TAR DNA-binding protein 43 isoform X1 [Manacus vitellinus]
XP_008639360.1	PREDICTED: TAR DNA-binding protein 43 [Corvus brachyrhynchos]
XP_008582446.1	PREDICTED: TAR DNA-binding protein 43 [Galeopterus variegatus]
XP_008520321.1	PREDICTED: TAR DNA-binding protein 43 [Equus przewalskii]
XP_008411634.1	PREDICTED: TAR DNA-binding protein 43 isoform X1 [Poecilia reticulata]
XP_008316882.1	TAR DNA-binding protein 43 [Cynoglossus semilaevis]
XP_008280801.1	PREDICTED: TAR DNA-binding protein 43 isoform X1 [Stegastes partitus]
XP_008252160.2	PREDICTED: TAR DNA-binding protein 43 [Oryctolagus cuniculus]
XP_008049045.1	TAR DNA-binding protein 43 isoform X1 [Carlito syrichta]
XP_007895975.1	TAR DNA binding protein, like isoform X1 [Callorhinchus milii]
XP_007553369.1	PREDICTED: TAR DNA-binding protein 43-like isoform X1 [Poecilia formosa]
XP_007536119.1	PREDICTED: TAR DNA-binding protein 43 [Erinaceus europaeus]
XP_007491497.1	PREDICTED: TAR DNA-binding protein 43 [Monodelphis domestica]
XP_007463215.1	PREDICTED: TAR DNA-binding protein 43 [Lipotes vexillifer]
XP_007420143.1	TAR DNA-binding protein 43 isoform X1 [Python bivittatus]
XP_007246850.1	TAR DNA-binding protein 43 isoform X1 [Astyanax mexicanus]
XP_007170056.1	TAR DNA-binding protein 43 [Balaenoptera acutorostrata scammoni]
XP_006914427.1	TAR DNA-binding protein 43 [Pteropus alecto]
XP_006866455.1	PREDICTED: TAR DNA-binding protein 43 [Chrysochloris asiatica]
XP_006785585.1	TAR DNA binding protein, like [Neolamprologus brichardi]
XP_006766789.1	PREDICTED: TAR DNA-binding protein 43 [Myotis davidii]
XP_006642048.1	PREDICTED: TAR DNA-binding protein 43 isoform X1 [Lepisosteus oculatus]
XP_006259364.1	PREDICTED: TAR DNA-binding protein 43 [Alligator mississippiensis]
XP_006239444.1	TAR DNA-binding protein 43 isoform X1 [Rattus norvegicus]
XP_006196705.1	TAR DNA-binding protein 43 [Vicugna pacos]
XP_006179972.1	TAR DNA-binding protein 43 [Camelus ferus]
XP_006127112.1	TAR DNA-binding protein 43 [Pelodiscus sinensis]
XP_006103774.1	TAR DNA-binding protein 43 isoform X1 [Myotis lucifugus]
XP_006076792.1	TAR DNA-binding protein 43 [Bubalus bubalis]
XP_006016221.1	TAR DNA-binding protein 43 [Alligator sinensis]
XP_005994070.1	PREDICTED: TAR DNA-binding protein 43 [Latimeria chalumnae]
XP_005915033.1	TAR DNA binding protein, like isoform X1 [Haplochromis burtoni]
XP_005901361.1	PREDICTED: TAR DNA-binding protein 43 [Bos mutus]
XP_005808264.1	TAR DNA-binding protein 43 isoform X1 [Xiphophorus maculatus]
XP_005732981.1	PREDICTED: TAR DNA-binding protein 43 [Pundamilia nyererei]
XP_005690745.1	PREDICTED: TAR DNA-binding protein 43 isoform X1 [Capra hircus]
XP_005618063.2	TAR DNA-binding protein 43 isoform X1 [Canis lupus familiaris]
XP_005530526.1	PREDICTED: TAR DNA-binding protein 43 [Pseudopodoces humilis]
XP_005493878.1	TAR DNA-binding protein 43 [Zonotrichia albicollis]
XP_005437134.1	TAR DNA-binding protein 43 [Falco cherrug]
XP_005427751.1	TAR DNA-binding protein 43 [Geospiza fortis]
XP_005404067.1	PREDICTED: TAR DNA-binding protein 43 isoform X1 [Chinchilla lanigera]
XP_005353770.1	TAR DNA-binding protein 43 isoform X1 [Microtus ochrogaster]
XP_005292895.1	TAR DNA-binding protein 43 [Chrysemys picta bellii]
XP_005229652.1	TAR DNA-binding protein 43 [Falco peregrinus]
XP_005057890.1	PREDICTED: TAR DNA-binding protein 43 [Ficedula albicollis]
XP_004863648.1	TAR DNA-binding protein 43 isoform X1 [Heterocephalus glaber]
XP_004741563.1	TAR DNA-binding protein 43 [Mustela putorius furo]
XP_004705236.1	TAR DNA-binding protein 43 [Echinops telfairi]
XP_004678562.1	PREDICTED: TAR DNA-binding protein 43 [Condylura cristata]
XP_004657707.1	TAR DNA-binding protein 43 isoform X1 [Jaculus jaculus]
XP_004639790.1	TAR DNA-binding protein 43 [Octodon degus]
XP_004607124.1	PREDICTED: TAR DNA-binding protein 43 [Sorex araneus]
XP_004554240.1	TAR DNA-binding protein 43 isoform X1 [Maylandia zebra]
XP_004411193.1	PREDICTED: TAR DNA-binding protein 43 isoform X1 [Odobenus rosmarus divergens]
XP_003989534.1	TAR DNA-binding protein 43 isoform X1 [Felis catus]
XP_003822136.1	TAR DNA-binding protein 43 [Pan paniscus]
XP_003471482.1	TAR DNA-binding protein 43 isoform X1 [Cavia porcellus]
XP_003444847.1	TAR DNA-binding protein 43 [Oreochromis niloticus]
XP_003413521.1	TAR DNA-binding protein 43 isoform X1 [Loxodonta africana]
XP_003274288.1	TAR DNA-binding protein 43 [Nomascus leucogenys]
XP_003212319.1	TAR DNA-binding protein 43 [Meleagris gallopavo]
XP_002750326.1	TAR DNA-binding protein 43 [Callithrix jacchus]
XP_001492915.3	TAR DNA-binding protein 43 isoform X1 [Equus caballus]
NP_001127597.1	TAR DNA-binding protein 43 [Pongo abelii]
NP_001039950.2	TAR DNA-binding protein 43 [Bos taurus]
NP_001026049.1	TAR DNA-binding protein 43 [Gallus gallus]
NP_663531.1	TAR DNA-binding protein 43 isoform 1 [Mus musculus]
NP_031401.1	TAR DNA-binding protein 43 [Homo sapiens]
